# Spectral cues are necessary to encode azimuthal auditory space in the mouse superior colliculus

**DOI:** 10.1101/704031

**Authors:** Shinya Ito, Yufei Si, David A. Feldheim, Alan M. Litke

## Abstract

Sound localization plays a critical role in animal survival. Three cues can be used to compute sound direction: interaural timing differences (ITDs), interaural level differences (ILDs) and the direction-dependent spectral filtering by the head and pinnae (spectral cues). Little is known about how spectral cues contribute to the neural encoding of auditory space. Here we report on auditory space encoding in the mouse superior colliculus (SC). We show that the mouse SC contains neurons with spatially-restricted receptive fields (RFs) that form an azimuthal topographic map. We found that frontal RFs require spectral cues and lateral RFs require ILDs. The neurons with frontal RFs have frequency tunings that match the spectral structure of the specific head and pinna filter for sound coming from the front. These results demonstrate that patterned spectral cues in combination with ILDs give rise to the topographic map of azimuthal auditory space.
