## Supplementary material for "Spectral cues are necessary to encode azimuthal auditory space in the mouse superior colliculus": Source Data

### Sheet: Figure 3p,r
NSI Loss for in each condition for each of 51 neurons
*ITD	*ILD	*Spec.
-0.02 ± 0.39	-0.01 ± 0.32	1.09 ± 0.19
-0.19 ± 0.34	0.03 ± 0.28	0.98 ± 0.25
0.10 ± 0.23	-0.00 ± 0.24	1.03 ± 0.25
-0.02 ± 0.22	0.27 ± 0.23	0.96 ± 0.24
0.13 ± 0.29	-0.01 ± 0.29	1.09 ± 0.25
0.02 ± 0.30	-0.12 ± 0.35	1.51 ± 0.30
0.10 ± 0.18	-0.04 ± 0.20	0.90 ± 0.26
0.09 ± 0.20	0.09 ± 0.20	0.93 ± 0.18
0.078 ± 0.064	0.002 ± 0.060	0.566 ± 0.076
0.21 ± 0.28	0.16 ± 0.26	1.27 ± 0.28
0.11 ± 0.23	-0.05 ± 0.23	0.81 ± 0.24
-0.13 ± 0.34	-0.19 ± 0.37	0.92 ± 0.24
0.084 ± 0.071	-0.009 ± 0.064	0.233 ± 0.077
0.19 ± 0.16	0.08 ± 0.17	1.06 ± 0.18
-0.00 ± 0.21	-0.00 ± 0.20	0.38 ± 0.18
0.16 ± 0.13	0.02 ± 0.11	0.44 ± 0.14
0.37 ± 0.25	0.10 ± 0.23	0.51 ± 0.25
0.09 ± 0.23	0.00 ± 0.22	0.46 ± 0.23
-0.04 ± 0.40	-0.30 ± 0.37	0.60 ± 0.38
0.07 ± 0.36	0.12 ± 0.28	0.28 ± 0.32
0.06 ± 0.40	-0.14 ± 0.53	0.78 ± 0.30
0.06 ± 0.12	-0.04 ± 0.13	0.61 ± 0.11
0.09 ± 0.31	0.28 ± 0.31	0.99 ± 0.28
0.08 ± 0.15	0.01 ± 0.13	0.19 ± 0.17
0.06 ± 0.19	-0.05 ± 0.17	0.30 ± 0.17
0.053 ± 0.097	0.004 ± 0.097	0.260 ± 0.092
0.12 ± 0.12	0.05 ± 0.13	0.20 ± 0.14
0.13 ± 0.33	0.18 ± 0.32	0.96 ± 0.32
0.01 ± 0.14	-0.01 ± 0.14	0.81 ± 0.17
-0.16 ± 0.43	-0.36 ± 0.55	1.06 ± 0.30
0.04 ± 0.14	0.02 ± 0.13	0.90 ± 0.13
0.08 ± 0.21	0.09 ± 0.20	1.00 ± 0.19
0.06 ± 0.24	0.05 ± 0.24	0.95 ± 0.21
0.12 ± 0.16	0.04 ± 0.16	0.81 ± 0.20
0.10 ± 0.17	0.00 ± 0.19	0.96 ± 0.24
0.05 ± 0.20	-0.10 ± 0.23	1.12 ± 0.21
-0.03 ± 0.42	0.07 ± 0.35	1.06 ± 0.28
-0.03 ± 0.33	0.28 ± 0.32	0.99 ± 0.35
0.31 ± 0.39	-0.00 ± 0.39	0.70 ± 0.43
0.33 ± 0.34	0.10 ± 0.30	0.74 ± 0.33
0.43 ± 0.24	0.06 ± 0.28	0.45 ± 0.20
0.34 ± 0.45	-0.30 ± 0.55	0.32 ± 0.48
0.14 ± 0.20	0.00 ± 0.22	0.10 ± 0.21
0.13 ± 0.19	0.01 ± 0.19	0.32 ± 0.23
0.12 ± 0.26	0.02 ± 0.22	0.24 ± 0.33
0.40 ± 0.23	-0.03 ± 0.19	0.29 ± 0.21
0.06 ± 0.12	0.00 ± 0.10	0.10 ± 0.13
0.09 ± 0.16	0.00 ± 0.11	0.15 ± 0.13
-0.12 ± 0.31	-0.17 ± 0.35	0.39 ± 0.34
0.07 ± 0.33	0.04 ± 0.31	0.24 ± 0.31
0.03 ± 0.20	-0.01 ± 0.15	0.47 ± 0.22
Blue cells are Frontal neurons, Red cells are lateral neurons.
Fig. 3p and r plot these groups altogether and separetely, respectively.

### Sheet: Figure 4o
NSI Loss for in each condition for each of 32 neurons
*Spectrum	Monaural	Both
0.84 ± 0.24	0.77 ± 0.23	0.99 ± 0.28
0.98 ± 0.25	0.34 ± 0.34	1.20 ± 0.27
0.99 ± 0.18	0.12 ± 0.20	1.07 ± 0.18
0.77 ± 0.16	0.20 ± 0.13	0.90 ± 0.18
0.74 ± 0.18	0.59 ± 0.23	0.91 ± 0.25
0.18 ± 0.11	0.87 ± 0.17	0.90 ± 0.19
0.56 ± 0.20	0.66 ± 0.20	0.50 ± 0.20
0.179 ± 0.075	0.73 ± 0.14	0.90 ± 0.20
0.76 ± 0.28	0.60 ± 0.38	1.09 ± 0.32
0.34 ± 0.28	1.16 ± 0.29	1.00 ± 0.27
1.15 ± 0.31	0.23 ± 0.29	1.14 ± 0.31
1.16 ± 0.18	0.19 ± 0.22	0.97 ± 0.19
0.61 ± 0.48	0.16 ± 0.34	0.94 ± 0.30
0.82 ± 0.22	0.52 ± 0.17	1.05 ± 0.19
0.91 ± 0.18	0.44 ± 0.14	1.01 ± 0.18
0.44 ± 0.26	0.50 ± 0.32	1.09 ± 0.30
0.76 ± 0.33	0.29 ± 0.29	1.16 ± 0.35
0.89 ± 0.22	0.23 ± 0.18	1.07 ± 0.20
0.63 ± 0.21	0.76 ± 0.13	1.17 ± 0.18
0.51 ± 0.31	0.70 ± 0.34	0.69 ± 0.30
0.43 ± 0.32	1.13 ± 0.36	1.15 ± 0.36
0.83 ± 0.30	0.43 ± 0.27	0.95 ± 0.29
0.03 ± 0.36	0.44 ± 0.29	0.77 ± 0.29
0.99 ± 0.20	0.28 ± 0.27	0.69 ± 0.29
0.95 ± 0.20	0.31 ± 0.18	0.93 ± 0.27
0.64 ± 0.31	0.66 ± 0.32	1.23 ± 0.29
0.21 ± 0.41	0.78 ± 0.38	1.22 ± 0.45
0.29 ± 0.27	1.30 ± 0.21	1.02 ± 0.28
0.24 ± 0.22	0.54 ± 0.22	0.80 ± 0.28
0.30 ± 0.25	1.36 ± 0.25	0.86 ± 0.25
0.19 ± 0.19	0.32 ± 0.25	0.74 ± 0.27
0.41 ± 0.26	0.43 ± 0.18	0.59 ± 0.24
